# Comprehensive Analysis of Ubiquitously Expressed Genes in Human, From a Data-Driven Perspective

**DOI:** 10.1101/2021.02.09.430465

**Authors:** Jianlei Gu, Jiawei Dai, Hui Lu, Hongyu Zhao

**Author notes:** Correspondence: Hui Lu, Hongyu Zhao.

## Abstract

Comprehensive characterization of spatial and temporal gene expression patterns in humans is critical for uncovering regulatory codes of the human genome and understanding molecular mechanisms of human diseases. The ubiquitously expressed genes (UEGs) refer to those genes expressed across a majority, if not all, phenotypic and physiological conditions of an organism. It is known that many human genes are broadly expressed across tissues. However, most previous UEG studies have only focused on providing a list of UEGs without capturing their global expression patterns, thus limiting the potential use of UEG information. In this article, we propose a novel data-driven framework to leverage the extensive collection of ∼40,000 human transcriptomes to derive a list of UEGs and their corresponding global expression patterns, which offers a valuable resource to further validate and characterize human UEGs. Our results suggest that about half (12,234; 49.01%) of the human genes are expressed in at least 80% of human transcriptomes and the median size of the human transcriptome is 16,342 (65.44%). This suggests that the average difference in gene content between human transcriptomes is only 16.43%. Through gene clustering, we identified a set of UEGs, named LoVarUEGs, that have stable expression across human transcriptomes and can be used as internal reference genes for expression measurement. To further demonstrate the usefulness of this resource, we evaluated the uniqueness of repression for 16 previously predicted disallowed genes in islets beta cells and found that seven of these genes showed relatively more varied expression patterns, suggesting that the repression of these genes may not be unique to islets beta cells. We have made our resource publicly available at https://github.com/macroant/HumanUEGs.
