## Supplementary Table 6-13 for "Comprehensive Analysis of Ubiquitously Expressed Genes in Human, From a Data-Driven Perspective": Supp Table 8. The affinity propagation clustering results.csv

ClusterID	exemplar (local center)	MemberGenes
Cluster:1	8660	154043;170394;25801;8660;255394;23492;57650;340527;2686;147807;11339;85461;84680;8835;4291;10252;7915;26270;9572;10435;57698;84957;91373;1435;91978;3797;340277;752014;388403;2643;4796;57559;10733;5818;89853;9985;5091;1820;23158;148022;770;29967;118881;9466;55840;201255;4217;445582;2041;64170;84296;7286;622;29969;144402;8438;162394;9372;29992;5888;79778;4303;323;27113;3382;8877;5971;6640;100128191…
Cluster:2	138199	5289;5422;84695;55088;55278;138199;28970;100533952;9931;10438;147991;10621;23230;79634;730051;56983;84930;23210;150684;23276;23522;414777;101060200;51650;643836;55116;6617;57542;25929;166378;55844;84318;10229;283970;57337;80856;10206;84904;55105;55112;246175;90639;23205;4329;51333;84449;6526;7707;79269;90459;284565;84162;2005;23112;101929718;7518;143187;79618;57504;6309;286410;5980;51102;11146;23…
Cluster:3	593	83460;10654;112770;966;51097;7407;7374;593;80152;5756;6845;399979;23258;873;100526693;9334;23074;29894;90007;51280;587;25974;109864269;27013;2132;79572;9094;2317;6773;57533;10007;51199;9637;369;60528;57488;440;78992;6867;8370;8394;8189;6713;118424;5984;25940;57184;83707;6810;54758;11334;5203;2030;79142;126075;5305;81552;2580;8939;65018;6878;1196;10802;105369332;115106;10498;8905;57704;51293;51474…
Cluster:4	284358	101927685;100133315;2780;2100;340485;116412;442590;284358;146456;54752;100507171;80313;138429;51554;148213;100533182;84071;1564;123722;100289211;284390;101928673;84911;100421577;728635;100288846;255082;28968;100130887;101929591;148229;100129842;3770;53842;285755;101927124;7638;113691;219293;401612;729262;400512;109729141;285905;101927322;107986100;100505715;100129924;80852;400954;100129503;255512…
Cluster:5	64759	8996;26271;25937;100133286;51222;100381270;83933;64946;4782;64116;54958;2275;64105;11030;6891;1534;26800;63941;64759;56925;126119;256586;27163;9455;4054;1375;1847;57140;6609;8341;79585;55143;85395;439921;132160;6737;619571;2050;374887;142678;57162;196;10123;81693;8544;5914;84988;79019;80212;27106;6840;100;6793;124222;6525;5590;10287;81558;6812;51279;10403;3164;123920;5424;2177;114793;9021;9746;46…
Cluster:6	79152	83888;9358;94;692211;221188;3225;10840;9034;221687;54674;56137;284217;4973;9447;4498;1734;51087;10317;2706;79152;56142;126695;4135;5740;116159;2159;3204;57633;79589;84894;7137;677793;7373;79948;54898;4488;100422914;862;25891;3627;2125;4857;130576;56136;85004;9752;100233209;4496;196883;56140;3730;144423;8708;647024;3764;56146;56138;316;7099;23302;346389;91851;100616194;1745;10170;3594;56134;641700…
Cluster:7	3098	11273;4860;8848;9130;339123;2752;8636;25792;79095;3098;9703;2010;221092;10670;23770;80700;351;2745;645;58527;928;23710;5605;1611;79921;2907;10897;1978;677;231;824;79144;65108;9040;50626;4478;284184;6319;7916;6626;5355;23559;598;26099;10652;4245;100874212;4061;4942;8682;3727;6576;51073;3418;9144;6277;23646;5300;1212;101243545;5211;26147;112398;22883;4853;1164;5763;197342;5214;90843;3304;4779;4154;…
Cluster:8	2194	83871;51203;6275;9961;4240;8870;8836;274;9123;11007;106632260;723790;7538;5339;6446;2194;9315;1266;8926;10000;83982;23654;7277;8337;891;50848;109910381;79026;6659;1627;5836;10409;6566;109864281;2026;4616;123;3014;3017;3915;11130;84293;1152;6385;10653;692201;9415;960;7205;8704;125050;9805;400916;57104;9232;7351;5696;7040;6284;5360;3728;51186;8140;4001;5641;10755;170954;10397;2353;3134;2537;4171;10…
Cluster:9	6241	3487;9235;3875;6241;6515;11065;983;991;9133;3428;3856;100422872;837;3912;56271;10024;5792;1728;22974;7694;51330;7153;968;5358;79971;64855;4055;7035;29968;595;56654;9212;3397;5819;3176;684;6813;8829;3678;100131187;284119;2217;972;332;2273;6624;4605;397;100463486;800;6678
Cluster:10	120526	28977;55131;8100;79882;23059;9101;26146;5813;338699;85865;55252;132949;374986;196074;8417;23536;29929;728841;100129250;55171;84220;414245;5451;134492;151050;81790;57213;152815;51304;120526;23408;199870;643180;63897;114826;56942;201158;411;79833;257218;6341;152518;84376;28990;26984;285172;10827;146923;134145;8907;285672;57570;29914;647135;49855;91750;1060;84298;55094;129685;23378;101927151;23041;7…
Cluster:11	26470	80833;79887;5327;8345;1901;3783;114769;25797;10486;3775;79958;26470;50486;51310;2628;54;3676;128346;728239;4059;6850;54739;100303491;51816;100533181;51435;3635;5579;8777;55243;10044;4854;9510;4233;10235;57699;23266;81557;6405;107;7102;2313;51454;5168;8522;1029;23643;25927;1366;2124;9750;84941;51393;22885;6662;51313;1290;8614;6622;4128;1593;2123;4242;23428;56917;1289;978;7133;10267;7869;9976;6404;…
Cluster:12	114781	493911;5890;84224;7569;84547;2072;158586;100129195;79230;92595;353274;692099;7633;10392;11019;5429;51072;126231;2074;85019;51533;57594;57143;79847;123355;163486;114781;729096;55650;57623;9422;538;89978;101929147;100874058;100287042;5990;284346;9860;100288142;25895;389161;51691;124923;728411;7554;8139;57478;285521;29915;150159;145173;729978;55199;79744;28512;388272;1723;84874;642361;95681;93550;28…
Cluster:13	440400	3735;7323;55651;4728;7385;10467;3336;308;378;5693;8763;6888;10992;8683;5684;7384;3182;2091;9948;5714;4706;1476;5719;84661;27069;908;1192;23480;6628;11335;7419;4729;5464;4716;440400;10160;8666;1153;826;10575;5694;441951;5687;10487;3276;51372;10130;4707;5499;7756;6301;7317;100528064;5230;10598;3301;83658;8663;529;10134;1345;51669;100188893;79081;10627;7170;23478;5034;2280;9184;51398;51639;533;3945;…
Cluster:14	27019	126859;54763;7173;105369980;255101;126668;100506810;101929127;147646;100750225;150084;100506757;644248;493829;284110;101928738;105372950;105376748;79849;338879;100130539;101927417;2844;285954;283446;647219;400622;51702;22917;6898;100132529;154664;201853;285097;387755;400831;643847;9293;101927698;338557;105371564;147710;645832;3758;7287;140771;3762;93492;104355143;100288866;114042;103171574;135892…
Cluster:15	127700	55315;90060;150967;105377105;104355426;27158;25788;27010;100507290;388591;8800;644246;80765;113179;84900;55223;7594;440348;27314;2650;8321;100049716;84436;65249;727936;100288637;729533;106144529;84765;57605;55785;4007;8863;10090;201164;284161;57567;353376;91355;56605;127700;3140;375449;199745;653857;100271927;8434;55640;114112;151963;6799;9732;144811;9696;80759;150726;55295;112268124;115950;55924…
Cluster:16	27151	26108;157310;90288;106144526;9957;161247;1101;642280;7481;283876;133022;8515;7100;389941;100505851;23416;145447;101927018;105379252;503569;284739;7098;154661;5244;338811;101928891;6517;646892;100507475;283683;9722;27151;204010;53905;5080;101928100;57573;11144;541468;2735;83938;100128553;161253;151176;102724593;26032;100129543;85319;100289137;6335;54933;347454;222663;646023;2842;130951;441818;1127…
Cluster:17	649179	727837;340784;100500911;139105;105378020;100128811;100302256;105379109;100873944;2829;105373144;3952;441521;59336;6862;101928389;402117;100288122;5304;168090;100874019;102723165;57408;644054;642394;100302158;2255;401036;203569;102724201;100422921;6756;644139;100132708;101928941;400360;3360;106660610;5173;101928345;101927557;101101772;404216;57495;101927992;83895;100616327;341032;922;105378934;123…
Cluster:18	100616151	100996645;100423036;406893;100500830;100422858;406929;104355286;100126331;100616152;10050;407017;100422866;724026;55511;102465509;6707;100847074;100422845;442900;9947;102466518;102465528;100302190;100846993;100616425;104355296;100500845;100422928;100500866;406887;100847080;100302122;9370;102466198;693225;100616151;102724555;107397391;100616144;109617004;100422835;100126355;4583;100847030;10042298…
Cluster:19	284001	84945;79738;101927765;27148;57585;89845;5051;100874222;115825;23335;3038;124045;9726;2661;9949;7697;25851;8994;23765;200931;5287;27245;203197;80228;120227;657;122616;197407;10385;445577;64146;54149;9306;100652999;115201;100289678;474384;10194;80776;83943;3139;84219;580;284001;5277;83464;101059953;79712;64839;79684;27085;64840;23113;23315;57505;57669;166815;11022;100505616;150383;56985;284131;6674…
Cluster:20	3683	9615;11187;26834;12;54440;962;283120;347;4070;79083;10642;9079;2533;3071;6279;4256;147138;64926;51237;56892;10406;3683;3394;7503;10630;22829;7058;714;11314;6387;3934;26835;695;4060;6084;92241;6402;1293;79784;677767;22943;120425;4689;6039;100423062;55365;64092;399;712;219972;3898;6503;10875;8284;51411;692084;548596;1475;3932;1116;26824;5764;3481;51083;56265;10320;55340;9595;3055;474344;54845;64098…
Cluster:21	730	6620;1995;8778;677819;3018;9074;6086;60675;266977;677765;4852;100528017;220296;6690;5653;59284;2173;2168;7031;131405;26810;212;4922;2561;54575;730;353514;2205;23495;100422854;4105;205860;54658;5816;54577;2867;6363;361;2705;319103;7545;102466720;100169760;677846;11024;1672;1805;677679;100506115;7276;10777;56649;1178;84966;10814;820;1667;25803;23017;692111;5004;460;3852;6504;8115;79865;125;5284;836…
Cluster:22	8120	387914;441151;728113;3081;10815;134;111;146713;202134;10148;79838;374907;104326055;53822;8153;1780;440503;115727;8038;9715;8676;57535;5345;51286;10675;23057;8000;57167;81607;57571;222171;642559;25903;23584;8120;9024;816;63827;2670;27145;4481;3960;50856;254778;27033;126014;25890;29802;80036;84628;257144;22983;5733;100129940;79168;200879;10297;6854;55024;29993;4974;9729;8328;6820;128434;10858;90853…
Cluster:23	10686	283129;283856;440101;101928858;102724623;6360;114788;284276;59340;124404;84559;441009;90342;440730;102723557;619351;103344932;9390;286380;101060498;151877;100996758;107985210;401492;29018;101927543;105376230;440700;100506474;389799;2862;8521;642515;339896;146771;400794;100505664;55576;5444;1812;390212;100874093;102724691;149998;105373496;401289;1133;50489;7634;93659;3626;105373185;100874031;12487…
Cluster:24	57182	55841;6666;1122;101409257;162073;168374;169200;4644;23233;26278;113878;220213;284611;11064;25943;91687;23229;84883;64130;26031;28981;352954;100507316;29950;4214;147166;102724064;285761;29988;115548;10734;8448;84174;4092;100506392;126731;221178;55344;8462;93210;79658;9907;123016;6248;63908;11147;5959;22911;8609;8844;64081;158219;55715;57182;399664;2086;100128881;64393;5613;10743;9585;83891;84832;8…
Cluster:25	5538	51318;1315;9967;6429;7086;11222;5110;10541;51522;9295;1891;4830;1452;6741;55969;10987;6651;9584;4048;9861;373156;102724594;5500;9601;8661;10063;2098;3032;28974;4170;23608;51406;8992;754;7494;9114;1660;29074;7913;2647;51081;8125;1431;3420;4713;51582;8099;10980;10963;1487;51647;54458;6434;5476;4149;27230;1495;56910;5111;7453;9589;5245;387522;5226;6158;3146;6400;23642;22827;5702;64983;6046;5876;1008…
Cluster:26	400120	124842;114905;26279;269;142683;59350;668;140807;1908;4842;100302226;497189;9758;285093;101929422;89792;730130;7223;407028;11122;102465530;100132916;110599563;102465490;163404;7080;51471;28954;100847016;139411;693230;6658;283985;158062;389860;1339;102465523;390928;109729169;81569;285441;84467;79679;102466727;219595;54207;127534;101928834;343702;7200;100847041;1437;84528;101927174;10107;400643;2286…
Cluster:27	643418	1630;100313921;90737;3811;406941;338005;54738;729;102465484;780529;2904;100337591;693228;284825;105375014;406968;340529;4109;54346;1237;100505996;346606;84435;102724663;100187716;9457;768216;251;57369;102465460;348980;109617008;255480;646424;221074;1791;765;92235;541466;100616419;100616466;910;285888;6492;102723629;100500826;3167;100874337;101927721;7356;90050;3885;101928599;84651;112577518;10246…
Cluster:28	51025	28957;6728;25926;55249;9927;10808;7073;29105;55920;8881;152503;94101;3459;8260;10054;79139;10939;23019;8402;3716;124641;7763;5987;56951;6051;23042;6636;51143;30834;100093631;55168;26263;9709;5576;6464;34;10951;388753;3835;5481;8560;80347;10280;8454;55627;51068;9330;84262;11137;1616;830;10488;401152;7267;29889;23587;223;56270;4848;5516;9526;9061;5631;159;84316;6397;64928;7247;6597;57819;83941;5488…
Cluster:29	285966	284047;89838;23604;100126793;631;125875;7292;100286979;105373383;5158;79986;153768;122970;158381;60468;284677;10861;727910;83875;27152;401551;386758;128864;161142;2811;401474;199800;55175;123591;2329;147686;89874;342892;4810;90187;10936;2620;285966;9495;155382;2696;55908;783;100507071;27156;100130950;143872;4878;283212;333929;101927289;103352539;347744;200810;390927;117166;149483;3818;145788;1027…
Cluster:30	126306	2950;3838;2027;4150;389;3315;10095;64764;3159;302;2664;3916;4967;2896;3133;10589;80097;353;5531;10155;402;2521;4502;396;3107;10410;37;126306;81;166;5709;116138;23524;2876;51107;65993;6282;975;6625;1453;10519;23558;54732;1509;3065;1471;5878;6281;488;81876;54998;51078;79027;1785;7324;2783;56005;7431;55653;53635;11316;23193;10211;378706;3927;6029;23406;27086;5589;10956;10801;10549;5725;8148;2771;792…
Cluster:31	10346	10791;5880;55970;4681;618;140576;80381;11098;857;6414;1291;11343;100133941;5352;378707;2034;3491;10346;445;84962;23576;7057;5552;2335;390;3913;10413;3936;84168;11167;894;26509;5376;306;5480;105379054;1396;5777;29108;60681;64065;7045;103504734;7082;23363;3485;11135;8991;11151;1462;1397;4288
Cluster:32	442117	154197;390937;651430;388630;646864;554225;347404;643664;387700;222826;161159;431705;105369364;79802;574538;389692;102238594;284648;6331;1621;152641;3834;199713;285095;161497;100131117;101055625;101927740;65061;284593;149643;124221;145873;101928161;1187;8288;132851;23563;402160;131831;56311;646096;259236;103752555;85417;101927354;278;441369;221400;7712;405754;100270680;6887;105369391;100130111;164…
Cluster:33	60491	10605;26520;5728;54859;51251;79717;55341;53944;28989;55156;83752;9929;9043;1739;286053;10614;7336;9736;158;84901;51780;25853;10200;23658;9360;23511;55904;6938;3073;5981;23512;8451;819;29117;51366;4711;54815;79932;729082;22929;6293;6895;55197;220869;81533;50999;123169;100526830;5423;23054;28991;5007;2803;9197;5279;140890;81875;9887;55768;8888;8243;55017;9128;54737;54093;23198;221421;9946;23032;233…
Cluster:34	55322	29777;80262;54793;8027;79568;79768;91647;57472;51004;64431;29068;80006;165918;5238;79677;140459;51377;27229;100526740;63893;4731;23358;9530;115752;137492;317662;51455;5519;51306;3064;399512;259282;150274;92170;10081;79595;10929;5303;26024;10285;285636;9730;9527;9364;84154;10179;466;27341;55109;7597;5188;60487;2531;51122;9477;84640;9166;10274;8028;26130;905;79369;117143;5927;80143;7553;55030;1416;…
Cluster:35	5055	7122;126353;2357;6349;100302743;1674;1381;153572;55911;25984;677771;1271;4915;8342;101954277;344;1003;5354;8968;762;284422;22806;3662;4312;8346;655;23650;2562;153571;2350;56662;7850;2191;547;2596;6616;5023;5055;677811;2331;117248;7450;5999;5803;4747;1114;165679;10288;79983;5450;6364;79977;55117;255738;9118;51200;1236;83483;3866;2069;7124;11170;5522;3560;4741;92737;80231;100124534;6657;10578;3226;…
Cluster:36	8618	5104;6664;27129;127435;80164;116173;222865;222487;54209;2707;4068;64409;10083;7140;109616999;4057;3694;126364;10462;6663;794;407010;25826;165631;921;79170;284801;3702;653145;677828;79742;5596;27092;25878;25817;1308;80332;94030;3001;677823;64123;917;1993;108;11006;338428;8843;23624;56896;187;4151;136227;407018;3290;338442;8618;80736;6456;140730;64063;79689;4635;10331;64407;4916;79098;1776;608;5649…
Cluster:37	5251	126147;284427;102723619;3483;641367;100507747;285429;100507462;339834;339988;105378616;100873922;100506797;145226;100506801;440356;100874029;643854;83873;51332;101929066;100302401;114036;100874094;51032;64800;100128882;339666;55259;101928489;441251;389170;101928053;284266;401265;285638;56124;159686;116443;100506164;200420;100128568;144715;130399;100131814;5961;29935;81025;100128908;257044;160287;…
Cluster:38	54798	100507117;414152;144448;7015;102465487;653316;4588;444882;23766;377841;100616376;58529;219621;642776;144453;84850;100422965;64881;51267;26095;440346;100506178;64137;100506125;100506749;200010;56128;6549;153328;10878;101929407;149773;2847;100141515;101929759;255426;80125;340547;53820;107985343;83657;102465539;1907;114815;100616482;100874043;56000;8913;3581;3972;170690;3293;2254;11141;360155;101410…
Cluster:39	168400	100874194;101928924;646498;9626;728012;346288;388551;100874178;103106903;9436;60482;27177;4619;340096;101928254;107984399;340073;84767;26539;6010;102723536;101978719;136371;101409253;101928773;161003;50835;101929497;101929460;100129175;27159;6555;100873976;54860;10744;101929608;23538;503834;220070;387748;100873984;374890;6572;100287364;131669;387836;1553;353135;378807;9288;56979;130075;1142;10881…
Cluster:40	2627	83987;100500851;101927931;64108;57221;100847035;692058;8745;65055;4489;486;9201;3223;339983;89790;147495;54742;7079;643733;50509;26807;2850;54101;273;80183;4744;3784;10008;338427;56144;79642;256691;7042;89857;10082;56139;7291;91894;114801;94032;143903;3778;100129845;51085;654322;120071;7134;9353;2627;2901;1573;952;124220;26191;105378499;284;10265;80031;8671;79148;693201;5136;400043;100130417;7130…
Cluster:41	79042	64175;51347;1073;22809;11073;11072;138716;7090;2592;23607;1039;9725;1605;124540;23082;8479;51147;8798;57466;10962;6782;54838;28988;55848;79594;66005;3588;26128;128637;6598;51429;29902;254359;23530;55741;159090;26035;23075;10954;145553;8270;8165;65057;79155;100506540;9695;11018;56063;2909;55599;5906;2908;7290;11070;4790;3551;84131;4601;5612;55823;199990;22890;81847;56834;79169;401565;56922;161;105…
Cluster:42	415	3004;4886;2070;154075;6578;4325;2045;2898;64699;925;115761;64127;200298;2151;57471;100500807;29953;677849;54097;23305;654790;1268;8707;140;619564;2042;84570;164832;56475;255928;30812;9068;3824;101340252;100616318;23090;66002;55800;94234;3589;100302282;100422997;3049;692108;23284;90249;57451;55287;3738;10683;3479;7293;284339;8437;7477;5446;80739;100996301;283710;11185;283298;91703;645142;283888;25…
Cluster:43	92255	222662;84250;154743;254065;1678;56160;92;79862;1486;8220;404672;84961;728888;9310;51601;10681;2218;284613;125170;27241;55285;163081;91661;54619;360023;101928736;9015;91775;64789;7486;147694;100505854;114609;283104;117145;116115;27130;84085;267002;22852;84456;144577;92806;7753;653645;85444;79818;57489;23247;90333;10495;222967;5387;79018;100506462;54891;147687;2176;23431;54813;203286;94039;79175;51…
Cluster:44	84530	866;100505817;3851;56934;6523;6014;28234;23040;100302150;100500878;100124539;83482;5105;138255;4604;11189;1562;2243;8431;8471;100506492;284424;1755;3854;55237;109617016;115350;10690;7364;2939;6291;692149;25818;5197;100847062;10568;146894;140767;100506013;140828;6822;3848;387695;197;2994;6699;6357;338821;7299;51046;63928;2554;109616984;114798;406937;285175;758;10368;4100;10716;285800;26749;4745;96…
Cluster:45	2199	1438;3691;5307;6398;1880;5724;6591;83604;771;11240;4145;249;3206;677842;2775;27128;26002;79187;100463488;100874323;72;4133;11184;11117;2919;26471;8329;3553;10529;375387;7980;503637;9938;101954266;7022;7020;10205;3587;9536;326624;10964;4542;2769;338707;4753;8638;5806;2318;55061;80303;26051;2625;3910;3575;29760;3274;2261;6926;8470;2564;2199;7474;4065;3664;1303;287;8572;8436;23024;7025;6542;84433;91…
Cluster:46	2890	3484;284415;22895;124975;653067;101954269;6359;6327;5196;677801;6367;55350;4210;3887;3761;3577;54600;3579;1089;815;10804;388662;26253;3003;2266;51266;53836;117;81793;2891;1081;9834;283576;2558;50859;26;2352;2358;759;6521;3236;8972;51440;2938;6997;100422882;259;56667;2290;196475;9378;9245;6289;79923;56663;400668;1991;6529;81551;653220;155465;491;27290;54576;932;3868;3172;4111;885;692110;6860;10961…
Cluster:47	3554	10365;7089;677781;114990;54145;11262;677824;90952;27040;10395;692223;55620;54809;9056;6297;2624;692057;109616966;79094;677798;22808;26805;1902;26788;646817;163732;10873;122060;10516;57007;81848;6916;283987;5026;283234;64218;629;55742;677768;192683;3321;330;4815;54507;10794;102724776;2591;26818;126961;2824;347902;220;5152;4016;84329;115290;2200;149345;1844;3433;5064;5357;958;26793;51129;333932;100…
Cluster:48	100422940	100616449;102465461;109616992;102466879;100422874;693193;103344929;100422984;406901;100846995;100422861;100847078;100422870;100847029;406895;442917;102465246;100126318;3443;574413;407015;100422933;100126320;102465985;102465479;693183;102465868;100500890;100033422;100616204;693152;406986;100616157;105379268;693176;100302279;102466104;100313842;407000;100616322;767603;100616337;767568;407033;100302…
Cluster:49	7552	135;22874;129607;8322;54869;4094;6324;1946;3208;94240;26775;388115;100861518;10579;79365;63898;3663;26873;85391;23462;2781;400619;102466751;24147;53335;6004;4337;9829;825;54566;5332;4212;50853;8706;5774;5101;94163;109729137;81794;1299;154;387590;114822;11001;26782;1952;105370854;101954278;1906;3212;8794;81788;5864;80896;727800;692085;109617000;374378;102724684;94120;639;219285;53947;9945;10065274…
Cluster:50	80854	4257;9230;1843;6150;101735302;116988;309;58526;3399;1535;10362;2040;55353;388;5445;29924;23616;3241;5585;9181;1718;156;64943;400541;9500;4082;7077;58190;8971;104266957;126321;997;1522;10437;8519;301;80854;3958;2014;57175;79180;9112;9260;1831;2934;55819;100507347;80142;2931;25777;7298;7169;6778;55643;89941;5872;286257;54461;9261;26227;114823;10922;8933;10370;85236;6638;3726;4501;9124;3300;3398;363…
Cluster:51	144165	23096;90557;643866;158257;400961;102465909;101927572;4671;675;90594;7620;83660;25827;83990;6676;651746;102465134;79041;100288175;78995;9424;26049;10129;105369438;126432;26576;26137;114787;11099;148523;6583;58504;10603;9122;54682;4772;10811;5362;54821;83478;100506658;374654;92092;105376805;55930;8187;55016;84133;7855;51166;57462;342926;9912;84612;64403;114991;55803;10461;5255;3600;9586;22837;16297…
Cluster:52	55612	440823;5588;57216;645683;54836;115361;863;348093;25925;27237;79652;27076;3214;781;3815;92421;9920;23498;146439;102465493;84446;10750;57662;81031;5918;503639;10570;3755;105378853;284021;126129;8578;100128590;55504;638;2122;30817;129080;84868;9481;56963;56978;9256;3112;114897;10371;55784;340542;8825;93664;5153;85358;26809;441094;109617002;23632;27124;654321;153769;6505;91584;653598;339541;653689;79…
Cluster:53	83851	345643;392360;64478;3787;115584;100128893;3756;574501;100422846;390010;2899;100288485;1361;100124700;53904;100144602;1310;127707;79444;105377068;64180;401934;120939;400743;125704;6258;1747;388125;100507127;9576;55018;347252;145258;386618;23430;2307;10408;101927934;554202;284485;100616183;1735;389643;339390;51305;401105;100616231;768220;845;84290;117157;440556;641516;353345;148281;6368;102723167;1…
Cluster:54	81285	130813;101926928;101060542;100885779;282618;10143;91149;56751;643711;401253;51146;200261;399670;100287284;151278;100506275;56955;3973;105375743;148756;50846;1409;100507388;83656;105373615;83659;403314;253582;100287792;653427;22952;5370;101928276;101928809;3362;619455;121214;23440;1014;55867;81492;100507468;343172;4295;160728;338755;641515;84203;150135;57624;221223;101929690;106660605;121340;10192…
Cluster:55	7138	1520;440836;4495;4582;10186;102724560;8367;8942;10561;1382;8338;716;7262;54997;83706;4811;51703;1917;83543;2812;5328;10788;55450;9770;9900;1277;5919;9823;7052;10974;8743;50619;84707;7164;64115;4907;2039;4005;84557;1646;1675;2634;3384;834;341;165;7138;8542;30061;5054;760;6692;8612;1969;7318;84958;290;3606;2012;2633;360;64073;10512;100462977;718;9806;56256;5920;22998;10457;1837;53826;54504;4939;289…
Cluster:56	63901	5296;9780;3340;64236;27350;84876;4913;8525;55769;11118;2146;56894;26233;23015;22904;10025;2052;78994;11230;55902;100874085;4301;116151;3685;64780;23516;387882;8692;51477;6272;28955;65059;440498;91252;22800;84886;23162;493;9618;445815;6524;667;6195;51177;9531;10188;1606;55337;7378;10555;26012;7525;55268;440270;654320;79567;3597;2171;3995;51131;9322;83666;677838;64837;5335;6990;10908;2776;196463;43…
Cluster:57	55244	56479;102725254;56977;221336;84842;54413;5587;57622;80310;1636;814;140876;59084;10446;645121;22977;63934;5639;221002;55084;57596;84171;135932;80131;9914;375033;2953;4056;28514;414236;102466729;286256;5563;100506691;56241;100129583;610;158584;5924;22925;677778;57484;197358;81027;29995;116442;339456;83394;693158;57194;8997;101929074;85409;8193;132014;5174;1160;147463;253018;654;9429;8809;79611;8348…
Cluster:58	253782	56928;10587;25807;84303;29907;54899;26260;2517;79050;64320;8536;2644;8273;7709;10019;79894;8427;124997;81532;9670;4122;5609;283951;23212;841;6484;81490;55716;26297;147965;11285;7517;161424;4665;10444;85378;22903;727866;27347;57661;253980;56940;23288;53;64219;78987;54929;55657;9338;26010;100288778;8935;54868;55020;29109;25902;92305;817;729967;8819;840;79676;54862;24139;55217;63971;23309;54884;1168…
Cluster:59	404037	387837;869;160365;3209;1008;171389;3860;5673;11166;9717;5655;9515;4761;941;677813;692214;256472;4319;1469;79413;8988;23504;284340;30820;577;389336;4223;23349;646282;5650;78997;2525;2709;342897;154790;84658;54511;339479;23601;11074;10661;388021;1404;10215;4693;147381;1053;3786;645553;8715;3698;30009;90527;85413;1482;827;5126;400550;1005;27299;671;115827;100130231;1129;90019;83698;406977;646;4283;1…
Cluster:60	3488	1410;6280;4046;114569;55384;246126;8653;1278;216;4313;27122;963;1000;3488;3043;8364;3039;3127;3040;6192;199;8091;4072;9452;1043;4069;5788;3880
Cluster:61	54583	80764;535;3029;51734;55186;6648;9240;143;54509;573;157574;51566;8611;84265;54936;57109;92906;51776;5372;6259;90488;285598;9701;53917;57679;55114;63917;55818;64770;203069;23170;84163;54414;6468;29098;224;4758;10247;91689;10314;29922;25;199746;23466;5993;7071;286827;85359;51295;1429;10276;54982;5532;54433;79008;57720;171546;8985;1201;23291;5860;7358;81605;84973;115426;23070;79089;307;114882;51449;8…
Cluster:62	91664	101930085;100132215;7189;80055;7568;125919;100887750;317761;148206;170959;51276;120379;147699;256643;5991;105378580;100996447;729857;93587;147949;112611;606495;22835;101927974;57558;53833;161436;83450;57103;162966;134637;10224;92285;118426;100506581;10166;400720;200205;25973;10817;2749;81570;127428;440672;2868;7673;80045;55552;83449;285753;79840;653160;57697;91147;84140;140699;11238;170958;84775;…
Cluster:63	7097	255809;8631;7857;26033;57338;140597;5199;653604;6857;8537;4137;2877;11013;10103;1428;2823;116844;9051;375704;148170;677815;79870;6556;970;677807;6079;398;8330;3569;933;3684;23213;57595;478;1230;3918;313;5502;100151684;70;482;5348;1521;91380;101954275;22914;120224;919;8340;10261;10900;150696;7097;66004;4897;54873;7851;3752;9214;677797;57124;4500;57348;2259;81706;9022;677832;130733;55964;8355;10485…
Cluster:64	169611	10855;2535;4038;57523;161725;219539;653269;3373;64283;55561;161145;283848;6775;55786;55607;160428;8601;4355;84561;5874;139716;102060282;51268;9047;100462983;79632;7060;4610;102465976;388588;9783;64506;64072;115677;2049;141;340526;440894;9620;730102;254295;147906;5753;10411;267020;2875;4645;130367;9185;55349;10100;27303;693175;163183;4487;650;693220;84281;105371267;65078;400793;91653;92126;441027;…
Cluster:65	7078	1292;3965;1490;2697;710;3059;6382;1829;3113;7805;7991;7345;30846;4323;10398;4131;2192;7852;1363;6383;54751;2995;1809;4071;1956;26022;2202;7837;23089;7078;113452;1282;4493;3119;1832;2065;51421;3123;3122;348;3486;9535;93099;5654;1284;7026;342538
Cluster:66	728233	55055;5090;1762;57185;253461;2120;11215;613037;1021;55704;1663;55568;26037;84515;84955;23333;83693;5873;284361;6498;10069;100288332;642778;64793;258010;51439;8934;23012;283871;6453;84159;115209;51141;4084;134429;126789;283742;11080;23241;5208;5151;10712;9203;10781;4194;51175;8496;7643;51110;4234;201895;23621;79956;440278;93081;3858;84909;9545;109286553;440353;157567;29994;2175;167227;8527;4126;10…
Cluster:67	29087	10313;7327;10625;11325;64924;27430;28973;51321;10443;10197;25764;80349;900;6426;79590;11333;10856;11243;10776;10534;50717;6734;4702;10289;124944;514;9524;51031;9659;26521;2286;382;84196;7905;3376;10428;163;25906;128308;25828;8841;262;64083;23196;10989;471;50;4134;57291;8520;284618;3920;11079;29959;130916;81671;26135;23190;3308;7873;2956;8669;81631;1349;2746;84617;1656;4953;10946;10121;5870;10067;…
Cluster:68	4680	100169768;931;642587;57863;366;677774;100169761;3046;477;23209;335;100169765;26298;29114;26821;5268;5178;338328;100169753;100169762;100169763;677829;29106;6085;54210;146722;8354;100500819;6036;677841;100169767;55211;677833;100169755;1113;100169759;6358;100169757;100169766;677820;100169754;8335;100169764;4680;64499;6283;11075;3045;100169758;914;109616975;3101;100169756;5320;3042;5266;160364;2167;7…
Cluster:69	6262	56253;341640;53831;6444;10586;283375;387357;114805;388743;3174;6372;101927630;25893;1380;57468;2066;401562;107984360;6424;3053;256764;54857;29909;7498;2294;81832;100124541;100506465;64084;152404;93426;4547;3218;57453;5923;2322;113220;283078;84620;100507308;101929331;51284;51761;2556;11005;4584;57574;200150;85329;10223;100616269;84417;151835;63924;100500861;253738;104355297;112885;90113;146556;517…
Cluster:70	101927378	105370646;100422876;386683;100846998;55999;100126335;343406;259234;101929315;442899;105376310;100507528;105376365;643803;102465995;103312105;494118;407001;105379098;106146149;693180;283332;403339;105375283;26530;767567;26245;100507058;219493;23626;100874180;79346;390151;100033813;100126334;574454;102466816;100422851;140850;222894;100616431;100616413;286023;101927845;100422825;100500901;574467;100…
Cluster:71	57604	128853;27330;221806;79781;9420;5618;353189;100616371;84667;5443;838;389114;120376;153;1071;7732;9162;414243;92949;340075;162494;442720;3234;26468;3782;3780;118738;100126314;1393;102466222;285382;102465451;168667;10841;112817;158326;285671;83729;26508;100616292;344887;5409;78989;100302232;8320;342918;55057;2846;284716;168620;3242;9001;100996351;102465257;146754;100130449;102465446;100423020;109617…
Cluster:72	10161	401944;254552;57405;2036;3087;7004;677809;55789;993;692213;157313;2791;24137;7041;4998;58528;654433;79007;83699;5142;55388;1806;122786;221;55647;8363;340348;85390;9053;57555;4781;26960;54478;30850;221061;8482;9050;54749;91947;84166;65999;1846;692247;8728;89958;10867;5797;100302182;51512;9156;26813;64167;2766;10451;29970;8793;7005;283638;103625684;138311;55506;219654;1948;4756;5793;64753;55502;189…
Cluster:73	26249	4093;64901;50937;55472;154214;150763;7976;728431;145694;130340;101929095;349565;57156;90649;6339;91120;222962;167691;117854;130612;100528020;57463;9633;100132288;100506994;84552;27185;286016;101928571;286006;23138;730087;374383;953;284992;11126;9901;83886;1608;55096;389641;23432;128229;84033;388335;100128927;100287616;29800;106614088;26231;8792;4824;54558;25981;100287177;144406;92960;342908;8557;…
Cluster:74	23376	10193;9657;27315;57602;2967;22823;55297;51008;23429;128061;10813;7014;10228;9604;84950;54487;100533106;55161;8481;23518;51230;23405;51124;121665;27236;55140;57696;29945;55054;80862;23137;196528;54856;23549;79770;6016;54964;57506;81572;84939;55280;25852;6996;23185;8726;55005;27327;10427;54952;3416;58490;54968;9554;10845;6908;84881;2475;167153;55100;10767;90550;375757;23505;10533;51605;55869;85013;…
Cluster:75	221443	171568;11164;51185;100527963;23421;2764;404734;10238;5824;7398;27332;80146;55735;51528;23392;55668;90410;9557;150472;6687;10412;51368;23360;79137;4893;55737;8803;25874;9125;83930;9093;23197;80230;55677;10902;28972;23029;84991;51526;10928;100529257;10010;6629;64645;80308;27309;9147;64210;10199;84292;51451;283237;10482;57223;51643;84817;80232;10282;9777;81556;757;9989;9391;170506;10600;23394;144983…
Cluster:76	55008	400713;339451;255104;29094;378805;1491;90673;197187;8938;152687;157;105371050;2245;122953;632;408;5581;440465;114881;55722;8269;139886;64788;126917;56899;23507;85460;80723;149473;2549;285368;157285;100873952;257177;152485;4157;147184;3268;84254;51427;55558;541565;283624;9743;412;5333;100506100;10622;6002;147040;84230;100862671;283209;79845;55728;7784;79915;374618;54970;9767;534;10293;284129;10537…
Cluster:77	114819	55582;257396;221264;284406;126375;54584;346157;100506881;148254;402682;283932;26266;595135;340351;80071;100507607;400236;133383;439931;57547;22849;85001;252983;442524;101929162;83473;347344;140894;85478;200558;136895;55508;170082;285908;641467;7730;653308;100125288;57677;115948;2310;387032;342132;101867536;656;199857;157489;55150;123775;285266;348926;150356;158431;89884;57501;55184;285267;449520;…
Cluster:78	6480	58472;9319;80781;118429;1033;9768;951;11004;3162;2185;11328;23666;146223;113130;9249;79586;23543;7163;100507463;1894;890;27338;6237;2355;23022;1512;1466;92815;10981;6817;10312;27075;2305;140467;8349;1848;55959;23475;387103;79792;5329;5270;3993;5347;8365;7048;51232;2113;23225;699;79085;9645;22949;23594;7127;2767;1052;10979;2621;284207;54443;5271;9180;375790;22822;3385;7456;5042;5176;11145;85456;29…
Cluster:79	586	57580;133418;51599;55355;100302111;51162;9787;9537;56113;1759;58191;858;5754;55872;84875;1890;23677;1942;196403;23526;3675;3161;990;64787;50861;63940;8969;56097;25987;8644;64359;9833;56106;2013;56114;4035;23612;8910;558;5738;153090;55740;8970;10290;50512;26025;5098;81606;56108;92154;6776;8514;2195;5118;2878;29887;65982;9351;10659;9301;6876;30008;6023;100129792;55521;6653;83700;9564;56100;652965;8…
Cluster:80	112483	8733;7391;65992;160;29937;1595;11344;30;3638;5536;54867;339229;55049;9275;10120;9448;10524;4357;8078;1801;55585;10068;8420;7376;8801;26277;10459;5905;90861;10263;10695;6675;6830;55095;644;8675;9368;1163;23061;8677;29990;60592;401387;6183;57805;2590;81539;444;54985;55929;283106;84681;25796;84164;51645;149603;10452;374291;10970;63905;84310;8804;9277;950;896;29888;8242;4047;5869;81565;256987;9361;54…
Cluster:81	3181	10399;1982;5660;6154;6222;6128;6160;6164;10109;9168;6746;6171;6125;2879;11224;4509;4694;1984;6142;3921;25873;226;59286;10983;4831;4708;8721;6135;7316;1973;6223;3190;6727;7203;6175;6166;805;2197;7531;6188;509;6227;26986;2512;5315;5216;23451;6152;567;3939;2023;1938;10933;6210;6647;2778;5094;7184;2665;4536;10094;4715;9551;3326;4869;71;6191;6141;1173;387;6134;3021;7812;10209;6209;6137;1603;4738;6159;…
Cluster:82	658	2792;5334;4185;130574;10203;84968;253152;101154753;285513;100500865;343990;84709;23007;64919;8862;6474;84623;54796;91522;10110;102465491;105370526;22866;624;9048;400745;338382;51513;27445;6334;57722;100861514;10663;84448;100422899;10361;7544;693226;257194;57125;1795;222183;80380;5794;56603;203859;118432;83992;79822;54328;53637;100133311;146664;23551;55351;196740;220108;79962;1002;105373805;84814;…
Cluster:83	4013	200634;123099;5600;7516;9580;91351;379;2323;7043;100526694;150468;89797;4241;90427;202915;150094;23708;23254;9828;22981;726;283537;284403;101929947;54913;55616;3425;55824;23149;2491;30845;9762;79815;53840;3434;51195;80176;79037;138162;25825;58499;266812;147650;26030;6804;10518;9486;91624;5274;8797;80039;64221;83999;7049;100506356;56952;57460;127602;1742;147912;105371049;215;79132;9928;83547;10272…
Cluster:84	55900	4668;51701;6502;4299;84129;51274;23390;6575;9859;23200;63891;80209;435;201163;23670;9663;57045;1112;669;57674;29957;84720;5025;7046;9650;9794;100129931;55144;23216;55081;23523;79135;1389;29781;4097;112724;55074;2064;23598;9583;54919;66008;8202;11219;353322;64841;101059938;132789;54850;29923;5955;55159;440145;9728;121642;122769;1070;55129;100505681;125061;4363;50618;10322;54951;23175;84975;79600;3…
Cluster:85	1203	23307;84669;257415;64848;7581;84458;9692;8658;137695;5554;9716;64786;55142;65991;11196;64750;3612;144108;8315;10026;51649;91298;29899;375035;90806;400818;102723553;11101;9724;8915;29928;119032;8621;388969;51389;142891;23008;51275;8487;124817;387263;26995;26512;285527;143570;54878;7543;54822;29999;51244;55236;125150;246721;472;8892;55028;84181;79066;92400;79736;51686;11218;147339;133686;11056;2053…
Cluster:86	11077	440307;4284;100132967;142684;728448;100129726;100133612;83756;26974;388323;399671;646851;348013;100507642;100506599;5342;147685;100289178;100144748;105378828;26261;283579;286046;283849;127579;107986114;112840933;105379487;100131655;729920;283385;644050;57393;653677;151295;347732;158572;386627;101929099;220136;100129215;101927267;645811;400798;144193;285962;147407;100132249;23251;79788;163115;2657…
Cluster:87	9399	91893;10216;54466;374900;79898;91419;144132;139285;150737;79078;57657;100874201;686;126272;57673;84100;106660606;9942;10677;400566;100131211;100287015;100131094;221322;388567;10747;169270;80317;642819;399669;147929;148203;653489;100505741;100131827;728975;57234;197021;103611081;57404;57577;126068;80352;648987;400966;80210;100287944;100861412;644903;101926895;149465;9866;83744;388324;84622;84084;5…
Cluster:88	3371	51673;3075;4237;7454;6590;118788;9052;4239;8343;51316;106480429;84525;5156;780854;6768;7070;1999;929;3117;6695;4033;5166;3008;26871;9086;94274;7940;6696;920;81792;10870;26353;6060;3561;51299;3576;3855;26864;6688;26869;64005;6352;7409;4688;1794;64333;240;1281;2810;948;26863;633;26870;2212;999;3128;1159;399959;56944;257106;10085;374403;6286;358;55859;5730;119;241;54518;81704;4837;1536;1364;29984;67…
Cluster:89	51422	23338;10629;100775107;51805;203228;84895;79666;83855;8476;55330;6809;102723897;80024;9605;57217;55793;6452;90956;2653;130502;57799;100287171;901;79582;3090;85026;7091;64598;57647;127703;284018;84792;102724814;100506713;245812;84134;5311;101927492;78991;7410;79850;8460;284004;8831;83874;55048;57189;28952;7059;26093;93058;8085;285463;4952;27433;57099;146705;84705;23240;51548;79165;10926;3480;291;65…
Cluster:90	1185	5922;4335;11194;79728;11133;90268;100506714;9906;138428;9278;63906;414189;80194;729013;200933;94009;64763;112840;59274;388552;221302;9546;90355;53349;92249;55422;6102;7746;51750;79029;64434;55825;619189;79147;8310;126526;148479;9704;158358;9016;100507602;55238;51172;23235;100129917;79803;56898;7084;55039;55794;1838;23094;5822;100507567;149076;374655;54784;146198;23067;10785;55172;112970;100293516…
Cluster:91	23637	23588;221037;7572;4891;55216;55726;9487;29982;9491;51603;5663;3607;124801;23514;25998;11161;55256;546;10116;57510;84336;26502;55781;63931;55718;9748;80219;84933;645513;54849;50807;203547;490;79612;3845;54741;1182;6789;283635;23310;253725;9913;5921;26268;100529261;54812;25917;57680;10328;131118;10363;29110;1994;55832;3987;64795;80207;10463;100529097;26355;3954;663;51227;23731;23300;8450;79145;5169…
Cluster:92	54995	5599;54462;57706;10009;157922;5253;81562;158747;6872;6821;27343;26122;10947;57827;9712;27154;10717;11190;55775;84769;27097;7993;56929;55007;23387;283489;79639;25771;80742;283232;163126;387921;137886;670;27301;57154;84693;155061;54955;23133;7862;63925;55317;92345;1407;22932;79886;9683;64743;26276;139231;582;7559;114294;2630;100130771;129285;51104;201292;3632;57560;84067;23140;57621;55734;9562;5113…
Cluster:93	1950	343521;525;279;100128531;101669766;254827;146227;285051;101928674;389493;222696;51206;5624;285386;54361;101927541;5346;100130933;337876;101927533;51086;259294;55698;375307;56127;113835;100142659;100190938;285643;374987;83850;255631;100129216;284486;388849;101926941;143678;80129;9723;101059948;101927586;8739;342977;148113;283971;125965;25858;100463285;9542;27006;84465;112806053;55083;100874114;577…
Cluster:94	55690	10360;9540;29985;10783;3614;6720;6001;5252;170463;10938;9344;10043;7297;83638;4034;2648;11021;6794;26168;81890;27348;6919;51537;26781;7423;57190;6257;92799;57655;9414;11054;23625;51343;4849;7844;1717;100128494;56931;51282;4650;29;23474;55658;84717;26071;10379;23246;8440;8455;2534;23264;10608;6300;100526772;7030;338799;56996;271;23157;112939;116985;132299;338692;4302;5747;91289;58496;9092;25970;84…
Cluster:95	57823	677800;10225;286530;3557;3048;10538;2213;10874;3111;1264;6423;3007;347686;8331;4023;1910;1295;183;27063;643401;58475;3120;4188;2719;973;100151683;50863;4499;117289;4118;109616976;109729127;8530;2162;26831;974;563;653361;6376;9547;8842;3687;133874;6285;942;256236;100500862;124460;64174;4129;9450;9076;677808;3205;221472;4778;1272;3426;80760;103504731;23532;4332;915;677772;3903;654816;8366;677775;55…
Cluster:96	7461	4199;641649;9170;594839;4041;10723;4651;58476;9060;1612;6271;8323;5916;89927;20;692063;84514;55367;22924;1793;2149;182;11015;116496;2232;10609;10079;23764;5817;154810;220323;128178;7466;85027;4646;8353;10544;205;4085;275;221692;8944;9788;55194;2738;201176;4067;5364;3135;28986;9781;116028;1031;376267;8425;79627;6304;100507118;9603;222166;574042;5310;55205;23321;2274;28951;407977;58489;1263;143686;…
